# SUMO E1 covalent allosteric inhibitors modulate polyamine synthesis via the MAT2A-AdoMetDC axis

**DOI:** 10.1101/2024.12.12.627095

**Authors:** Shuai Zhang, Zhiying Wang, Yutong Jiao, Xiaoyu Shi, Yuanbao Ai, Juanping Wang, Sen Liu

## Abstract

Upregulation of protein SUMOylation is associated with various diseases, and SUMOylation inhibitors are promising drug candidates. We performed the first virtual screening of SUMO E1 covalent allosteric inhibitors (CAIs) and identified two SUMO E1 CAIs with new scaffolds and covalent warheads. We further demonstrated that these new CAIs perturbed the SUMOylation pathway and protein SUMOylation. Specifically, these CAIs affected the SUMOylation of the methionine adenosyltransferases MAT2A. The inhibition of MAT2A SUMOylation unexpectedly stimulated polyamine synthesis. Lastly, we showed that the combination of SUMO E1 CAIs with a polyamine synthesis inhibitor had synergistic effects in inhibiting T47D cells. Our work demonstrated the first cost-effective virtual screening of SUMO E1 CAIs, found that the downregulation of MAT2A SUMOylation increases polyamine synthesis, and SUMO E1 CAIs can synergize with polyamine synthesis inhibitors. This work would be of great value to the study of SUMOylation, covalent/allosteric drugs, and the polyamine metabolism network.
