## Supplementary material for "SUMO E1 covalent allosteric inhibitors modulate polyamine synthesis via the MAT2A-AdoMetDC axis": Table S1

### Sheet: Sheet1
Table S1. The purchased compounds for experimental validation.
MCULE ID	SMILES	Molecular Formula	Theoretical Mw (Da)	LogP	Conformation Rank	Docking Score (kcal/mol)	Bonding-Atom Distance (Å)	2D Structure	Warhead
MCULE-1135994710	C1(=N/NC(N)=S)/C(=O)NC2=CC3C4=C(C=CC=C4)OC=3C=C/12	C15H10N4O2S	310.332	3.3046	2	-9.7	1.09
MCULE-9048024577	C1(C2=CC=CC=C2CC2(CCCC2)N1)=CC(=O)C(=O)NN=CC1=CC=C(C(OC)=C1)O	C24H25N3O4	419.472	3.6393	4	-9.9	1.25
MCULE-3938286075	CCC1=CC=C(C2=NN(C3=CC=CC=C3)C(NC(CCl)=O)=C2)C=C1	C19H18ClN3O	339.816	4.352	1	-9.5	1.72
MCULE-6523866724	COC1=CC(C2C(C(NCC#C)=O)=CN(C3=CC=C(C)C=C3)N=2)=CC=C1	C21H19N3O2	345.393	3.6102	4	-9.6	1.33
MCULE-3622315786	N1(NC(=O)C=CC2=CC=C(C=C2)N(=O)=O)C(=O)C2C=CC=CC=2N=C1C1C=CC(=CC=1)F	C23H15FN4O4	430.387	4.4905	1	-10.7	1.08
MCULE-2952141588	N1(NC(=O)C=CC2C=CC=CC=2)C(=O)C2C=CC=CC=2N=C1C1C=CC=C(C=1)N(=O)=O	C23H16N4O4	412.396	4.3514	3	-10.5	1.42
MCULE-4143246999	C12=CC(=CC=C1C1=C(C=CC=C1)O2)NC(=O)C=CC1=CC=C(C=C1)Br	C21H14BrNO2	392.244	6.0734	3	-10.6	1.73
MCULE-6814728547	C12C=C(C=CC=1C1=C(C=CC=C1)C2)NC(=O)C=CC1=CC=CO1	C20H15NO2	301.337	4.5757	3	-10.6	1.39
MCULE-8618873758	N1C2C=C(C)C=CC=2OC=1C1C=CC=C(C=1)NC(=O)C=CC1=CC=C(C2=CC=C(C(Cl)=C2)C)O1	C28H21ClN2O3	468.928	7.7499	4	-11.4	1.41
MCULE-5975177297	N1(C2=CC(F)=CC(F)=C2)N=CC2C(CCCC=21)NC(=O)C#CC	C17H15F2N3O	315.317	3.0583	1	-9.2	1.68
MCULE-3064932370	S(=O)(=O)(C1C=CC(=CC=1)C)N=C1C2C=CC=CC=2C(C(SC#N)=C1)=O	C18H12N2O3S2	368.433	4.54828	1	-10	1.41
MCULE-6321090433	C12C=C(C=CC=1C(=O)C1C(=CC=CC=1)C2=O)NC(=O)C=CC1=CC=C(C=C1)Cl	C23H14ClNO3	387.812	4.8403	5	-10.6	1.44
MCULE-6830015021	C12C3CCC(=C(Cl)C=3SC=1N=C1CCCCCN1C2=O)C=O	C16H15ClN2O2S	334.821	3.2794	1	-10.1	1.36
