## Supplementary material for "SUMO E1 covalent allosteric inhibitors modulate polyamine synthesis via the MAT2A-AdoMetDC axis": Table S3

### Sheet: 20240914120941.
Table S3. The SUMOylation prediction from GPS-SUMO 2.0.
Gene name	ID	Position	Peptide	Score	Cut-off	Type	Source	PPI
TNFRSF10A	O00220	171	CLPCTACKSDEEERS	0.8991	0.82	SUMOylation	Pred.	PPI
TNFRSF10A	O00220	191	RNTACQCKPGTFRND	0.8798	0.82	SUMOylation	Pred.	PPI
TNFRSF10A	O00220	391	MRQLDLTKNEIDVVR	0.8778	0.82	SUMOylation	Pred.	PPI
TNFRSF10A	O00220	453	DLLVDSGKFIYLEDG	0.8235	0.82	SUMOylation	Pred.	PPI
ADCY5	O95622	156-160	TEVRPRSVEVGLEERRGKG	0.9809	0.85	SUMO interaction	Pred.	PPI
ADCY5	O95622	56	SARGSTKKPGGAVTP	0.9212	0.82	SUMOylation	Pred.	PPI
ADCY5	O95622	1240-1244	YQLECRGVVKVKGKGEMMT	0.919	0.85	SUMO interaction	Pred.	PPI
ADCY5	O95622	202-206	SGAGPGAVLSLGACCLALL	0.9147	0.85	SUMO interaction	Pred.	PPI
ADCY5	O95622	100	FGFSFRSKSAWQERG	0.9116	0.82	SUMOylation	Pred.	PPI
ADCY5	O95622	16	PPGYAAQKTAAPAPR	0.901	0.82	SUMOylation	Pred.	PPI
ADCY5	O95622	445	RHVAMEMKADINAKQ	0.8982	0.82	SUMOylation	Pred.	PPI
ADCY5	O95622	702	RMGFEDPKDKNAQES	0.8601	0.82	SUMOylation	Pred.	PPI
ADCY5	O95622	451	MKADINAKQEDMMFH	0.858	0.82	SUMOylation	Pred.	PPI
ADCY5	O95622	391-395	LIFSCTNIVGVCTHYPAEV	0.8516	0.85	SUMO interaction	Pred.	PPI
ADCY5	O95622	1157	ALADFAMKLMDQMKY	0.8512	0.82	SUMOylation	Pred.	PPI
ADCY5	O95622	1163	MKLMDQMKYINEHSF	0.8487	0.82	SUMOylation	Pred.	PPI
ADCY5	O95622	694	NQVSKEMKRMGFEDP	0.8398	0.82	SUMOylation	Pred.	PPI
ADCY5	O95622	1145	STYDKVGKTHIKALA	0.825	0.82	SUMOylation	Pred.	PPI
ADCY5	O95622	1176	SFNNFQMKIGLNIGP	0.8201	0.82	SUMOylation	Pred.	PPI
OAS1	P00973	118	RERAFSVKFEVQAPR	0.8633	0.82	SUMOylation	Pred.	PPI
OAS1	P00973	314	NLGGGDPKGWRQLAQ	0.8302	0.82	SUMOylation	Pred.	PPI
KRT1	P04264	67-71	GGFGSRSLVNLGGSKSISI	0.9989	0.85	SUMO interaction	Pred.	PPI
KRT1	P04264	76-80	NLGGSKSISISVARGGGRG	0.9904	0.85	SUMO interaction	Pred.	PPI
KRT1	P04264	501-505	SGECAPNVSVSVSTSHTTI	0.8962	0.85	SUMO interaction	Pred.	PPI
KRT1	P04264	624	GSSSGGVKSSGGSSS	0.877	0.82	SUMOylation	Pred.	PPI
KRT1	P04264	455	EDALQQAKEDLARLL	0.8762	0.82	SUMOylation	Pred.	PPI
KRT1	P04264	298	VDGAYMTKVDLQAKL	0.866	0.82	SUMOylation	Pred.	PPI
KRT1	P04264	395	GDSVRNSKIEISELN	0.8656	0.82	SUMOylation	Pred.	PPI
KRT1	P04264	269	MVEDYRNKYEDEINK	0.8634	0.82	SUMOylation	Pred.	PPI
KRT1	P04264	633	SGGSSSVKFVSTTYS	0.856	0.82	SUMOylation	Pred.	PPI
KRT1	P04264	246	RRRVDQLKSDQSRLD	0.8546	0.82	SUMOylation	Pred.	PPI
KRT1	P04264	304	TKVDLQAKLDNLQQE	0.8516	0.82	SUMOylation	Pred.	PPI
KRT1	P04264	74	LVNLGGSKSISISVA	0.8433	0.82	SUMOylation	Pred.	PPI
KRT1	P04264	276	KYEDEINKRTNAENE	0.8392	0.82	SUMOylation	Pred.	PPI
KRT1	P04264	288	ENEFVTIKKDVDGAY	0.8389	0.82	SUMOylation	Pred.	PPI
KRT1	P04264	257	SRLDSELKNMQDMVE	0.8341	0.82	SUMOylation	Pred.	PPI
KRT1	P04264	211	QNQVLQTKWELLQQV	0.8229	0.82	SUMOylation	Pred.	PPI
ISG15	P05161	29	SMSVSELKAQITQKI	0.8653	0.82	SUMOylation	Pred.	Protein PML
CYP1A2	P05177	266	RFLWFLQKTVQEHYQ	0.8345	0.82	SUMOylation	Pred.	PPI
CCK	P06307	81	SGRMSIVKNLQNLDP	0.886	0.82	SUMOylation	Pred.	PPI
IFIT2	P09913	267-271	KDEPDKAIELLKKALEYIP	0.8968	0.85	SUMO interaction	Pred.	PPI
IFIT2	P09913	404	EGVKINQKSREKEKM	0.8871	0.82	SUMOylation	Pred.	PPI
IFIT2	P09913	400	HHFIEGVKINQKSRE	0.8613	0.82	SUMOylation	Pred.	PPI
IFIT2	P09913	370	KELTPVAKQLLHLRY	0.8571	0.82	SUMOylation	Pred.	PPI
IFIT2	P09913	325	HAVAHLKKADEANDN	0.85	0.82	SUMOylation	Pred.	PPI
IFIT2	P09913	386	NFQLYQMKCEDKAIH	0.8251	0.82	SUMOylation	Pred.	PPI
IFIT2	P09913	445	FLQELNEKMQQADED	0.8243	0.82	SUMOylation	Pred.	PPI
MX1	P20591	10	VSEVDIAKADPAAAS	0.8788	0.82	SUMOylation	Pred.	Protein PML
MX1	P20591	2024-02-06	******MVVSEVDIAKADP	0.8783	0.85	SUMO interaction	Pred.	SUMO1
MX1	P20591	248	RTIGILTKPDLVDKG	0.8486	0.82	SUMOylation	Pred.	Protein PML
MX1	P20591	459	RTFETIVKQQIKALE	0.8306	0.82	SUMOylation	Pred.	Protein PML
OAS2	P29728	389-393	FRQSTAKIQIVRGGSTAKG	0.9102	0.85	SUMO interaction	Pred.	PPI
OAS2	P29728	85	VLFFSDLKQFQDQKR	0.9097	0.82	SUMOylation	Pred.	PPI
AKR1C3	P42330	265-269	RYQLQRGVVVLAKSYNEQR	0.9483	0.85	SUMO interaction	Pred.	PPI
AKR1C3	P42330	211-215	DFCKSKDIVLVAYSALGSQ	0.9032	0.85	SUMO interaction	Pred.	PPI
AKR1C3	P42330	75	KIADGSVKREDIFYT	0.8875	0.82	SUMOylation	Exp.	PPI
AKR1C3	P42330	294	QLTAEDMKAIDGLDR	0.8764	0.82	SUMOylation	Pred.	PPI
AKR1C3	P42330	84	EDIFYTSKLWSTFHR	0.8325	0.82	SUMOylation	Pred.	PPI
AKR1C3	P42330	179	QLEMILNKPGLKYKP	0.8233	0.82	SUMOylation	Pred.	PPI
IRF9	Q00978	369	PQNLITVKMEQAFAR	0.8874	0.82	SUMOylation	Pred.	PPI
IRF9	Q00978	128	SGQPGTQKVPSKRQH	0.8331	0.82	SUMOylation	Pred.	PPI
CYP1B1	Q16678	94-98	IRLGSCPIVVLNGERAIHQ	0.9604	0.85	SUMO interaction	Pred.	PPI
CYP1B1	Q16678	303	FILSAEKKAAGDSHG	0.8839	0.82	SUMOylation	Pred.	PPI
CYHR1	Q6ZMK1	265	LNQTWVLKARVNDSE	0.8503	0.82	SUMOylation	Pred.	PPI
SPPL2A	Q8TCT8	134	RSEFPDVKILIAFIS	0.902	0.82	SUMOylation	Pred.	PPI
ZNF384	Q8TF68	343	LRIHSGAKPYNCSYC	0.9517	0.82	SUMOylation	Pred.	PPI
ZNF384	Q8TF68	240	CSLTFYSKSEMQIHS	0.9423	0.82	SUMOylation	Pred.	PPI
ZNF384	Q8TF68	254	SKSHTETKPHKCPHC	0.9399	0.82	SUMOylation	Exp.	PPI
ZNF384	Q8TF68	315	KMHTETIKPHKCPHC	0.9292	0.82	SUMOylation	Pred.	PPI
ZNF384	Q8TF68	282	IRIHSGAKPYSCNFC	0.9259	0.82	SUMOylation	Pred.	PPI
ZNF384	Q8TF68	382	CAHPGCEKAFTQLSN	0.893	0.82	SUMOylation	Pred.	PPI
ZNF384	Q8TF68	352	YNCSYCQKAFRQLSH	0.8737	0.82	SUMOylation	Pred.	PPI
ZNF384	Q8TF68	226	DDHQKDGKTYRCRMC	0.869	0.82	SUMOylation	Pred.	PPI
ZNF384	Q8TF68	324	HKCPHCSKTFANTSY	0.8645	0.82	SUMOylation	Pred.	PPI
ZNF384	Q8TF68	401	RRQHNKDKPFKCHNC	0.8624	0.82	SUMOylation	Pred.	PPI
ZNF384	Q8TF68	374	HTGDRPYKCAHPGCE	0.8623	0.82	SUMOylation	Pred.	PPI
ZNF384	Q8TF68	72	ISMDTESKSDQLTPH	0.8553	0.82	SUMOylation	Pred.	PPI
ZNF384	Q8TF68	248	SEMQIHSKSHTETKP	0.8533	0.82	SUMOylation	Pred.	PPI
ZNF384	Q8TF68	404	HNKDKPFKCHNCHRA	0.852	0.82	SUMOylation	Pred.	PPI
ZNF384	Q8TF68	428	HLSTHTVKHAKVYTC	0.8441	0.82	SUMOylation	Pred.	PPI
ZNF384	Q8TF68	263	HKCPHCSKTFANSSY	0.8436	0.82	SUMOylation	Pred.	PPI
ZNF384	Q8TF68	189	GGGSVAPKPPRGRKK	0.8307	0.82	SUMOylation	Pred.	PPI
ZNF384	Q8TF68	431	THTVKHAKVYTCTIC	0.8286	0.82	SUMOylation	Exp.	PPI
ZNF384	Q8TF68	552	SFDLTPYKTAEHHKD	0.8282	0.82	SUMOylation	Pred.	PPI
RNF138	Q8WVD3	26	PVCQEVLKTPVRTTA	0.8983	0.82	SUMOylation	Pred.	PPI
TMEM45B	Q96B21	252-256	KRHGRGEIIGIQKLNSDDT	0.9181	0.85	SUMO interaction	Pred.	PPI
TMEM45B	Q96B21	257	GEIIGIQKLNSDDTY	0.8676	0.82	SUMOylation	Pred.	PPI
TBC1D31	Q96DN5	392	KMQTRILKQDLTGDF	0.9515	0.82	SUMOylation	Exp.	PPI
TBC1D31	Q96DN5	975	ASRKWFLKQEINAAV	0.8904	0.82	SUMOylation	Pred.	PPI
TBC1D31	Q96DN5	402	LTGDFESKKNELPDG	0.8589	0.82	SUMOylation	Pred.	PPI
TBC1D31	Q96DN5	715	TVEDMQAKVDQQRVE	0.8429	0.82	SUMOylation	Pred.	PPI
TBC1D31	Q96DN5	403	TGDFESKKNELPDGL	0.8414	0.82	SUMOylation	Pred.	PPI
TBC1D31	Q96DN5	367	KLSSSDLKMKVTSGR	0.833	0.82	SUMOylation	Pred.	PPI
TBC1D31	Q96DN5	762	RQRLAAVKRELKVKE	0.8232	0.82	SUMOylation	Pred.	PPI
TXN2	Q99757	152	VDKFVGIKDEDQLEA	0.8999	0.82	SUMOylation	Pred.	PPI
TXN2	Q99757	115	HGKVVMAKVDIDDHT	0.876	0.82	SUMOylation	Pred.	PPI
CEP44	Q9C0F1	222	EVKVPEIKAEQQDVN	0.8928	0.82	SUMOylation	Exp.	PPI
CEP44	Q9C0F1	323	DLLNPHRKSEVERPA	0.8588	0.82	SUMOylation	Exp.	PPI
CEP44	Q9C0F1	54-58	FTSYSPYVTELIMESNVEL	0.8574	0.85	SUMO interaction	Pred.	PPI
CEP44	Q9C0F1	368	SEETTIQKMERMKKM	0.8512	0.82	SUMOylation	Pred.	PPI
CEP44	Q9C0F1	141	RKKISSGKSEPPLGN	0.8208	0.82	SUMOylation	Pred.	PPI
CEP44	Q9C0F1	7	*MATGDLKRSLRNLE	0.8203	0.82	SUMOylation	Pred.	PPI
